# Identifying effective evolutionary strategies for uncovering reaction kinetic parameters under the effect of measurement noises

**DOI:** 10.1101/2024.03.05.583637

**Authors:** Hock Chuan Yeo, Vijay Varsheni, Kumar Selvarajoo

## Abstract

The transition from explanative modelling of fitted data to the predictive modelling of unseen data for systems biology endeavors necessitates the effective recovery of reaction parameters. Yet, the relative efficacy of optimization algorithms in doing so remains under-studied, as to the specific reaction kinetics and the effect of measurement noises. To this end, we simulate the reactions of an artificial pathway using 4 kinetic formulations: generalized mass action (GMA), Michaelis-Menten, linear-logarithmic, and convenience kinetics. We then compare the effectiveness of 5 evolutionary algorithms (CMAES, DE, SRES, ISRES, G3PCX) for objective function optimization in kinetic parameter hyperspace to determine the corresponding estimated parameters. We quickly dropped the DE algorithm due to its poor performance. Baring measurement noise, we find CMAES algorithm to only require a fraction of the computational cost incurred by other EAs for both GMA and linear-logarithmic kinetics yet performing as well by other criteria. However, with increasing noise, SRES and ISRES perform more reliably for GMA kinetics, but at considerably higher computational cost. Conversely, G3PCX is among the most efficacious for estimating Michaelis-Menten parameters regardless of noise, while achieving numerous folds saving in computational cost. Cost aside, we find SRES to be versatilely applicable across GMA, Michaelis-Menten, and linear-logarithmic kinetics, with good resilience to noise. On the other hand, we could not identify the parameters of convenience kinetics using any algorithm. Together, we find algorithms that are effective under marked measurement noise for specific reaction kinetics, as a step towards predictive modelling for systems biology endeavors.
