## Supplementary material for "Identifying effective evolutionary strategies for uncovering reaction kinetic parameters under the effect of measurement noises": Data S1

### Sheet: Hill parameter values
Enzyme	kf (arbitrary unit)	km (hours)	e0,i (arbitrary unit)
Sampling range	[1.0E6 to 5.0E6]	[0.1 to 1]	[10 to 100]
AtoB	2.74398e+06	0.123334	59.4696
HMGS	2.74129e+06	0.478331	39.7301
HMGR	1.81859e+06	0.657344	36.9689
MK	2.06731e+06	0.65902	57.6228
PMK	1.53832e+06	0.56222	26.5996
PMD	4.14134e+06	0.868578	54.4813
GPPS	4.38625e+06	0.171681	55.4721
IDI	1.26115e+06	0.48531	18.6878
LS	1.50864e+06	0.637071	30.3411

### Sheet: Initial metabolite conc.
Metabolite	µM
AcCoA	0.3
AcAcCoA	0.2
HMG-CoA	0.05
Mev	0.3
MevP	0.02
MevPP	0.2
IPP	0.01
DMAPP	0.04
GPP	0.05
Limonene	0
