## Supplementary material for "Identifying effective evolutionary strategies for uncovering reaction kinetic parameters under the effect of measurement noises": Data S2

### Sheet: GMA
Parameter	Model value (log10)	Lower bound (log10)	Upper bound (log10)
k11	-12	-12	0
k12	1.6	0	12
k13	0.9	0	12
k21	-4.3	-12	0
k22	0.5	0	12
k23	0.003	0	12
k24	0.4	0	12
k31	-7.9	-12	0
k32	0.7	0	12
k33	7.2	0	12
k34	5.7	0	12
k35	5.7	0	12
k41	0.8	0	12
k42	0.03	0	12
k43	3.1	0	12
k44	6e-09	0	12
k45	0.1	0	12
k51	-12	-12	0
k52	1.9	0	12
k53	1.6	0	12
k61	-11.6	-12	0
k62	1.2	0	12
k63	4	0	12
k64	0.01	0	12
k65	4.2	0	12
k71	5.4	0	12
k72	2.2	0	12
k73	11.8	0	12
k81	-12	-12	0
k82	3.3	0	12
k83	1.8	0	12
k84	4.2	0	12
k91	-4	-12	0
k92	0.5	0	12
k93	1	0	12

### Sheet: MM
Parameter	Model value (log10)	Lower bound (log10)	Upper bound (log10)
k11	1	0	9
k12	8.5	0	9
k13	8.5	0	9
k21	2	0	9
k22	9	0	9
k23	9	0	9
k24	9	0	9
k31	2	0	9
k32	8	0	9
k33	8	0	9
k34	8	0	9
k35	8	0	9
k41	2	0	9
k42	8	0	9
k43	8	0	9
k44	8	0	9
k45	8	0	9
k51	2	0	9
k52	8	0	9
k61	1	0	9
k62	8	0	9
k63	8	0	9
k64	8	0	9
k65	7	0	9
k71	1	0	9
k72	7	0	9
k81	3	0	9
k82	6	0	9
k83	8	0	9
k84	8	0	9
k91	1	0	9
k92	8	0	9
ks	0.1	0	9

### Sheet: Linlog
Parameter	Model value (log10)	Lower bound (log10)	Upper bound (log10)
k11	-7.9	-12	0
k12	-8.4	-12	0
k21	-7.6	-12	0
k22	-8.8	-12	0
k23	-8.3	-12	0
k31	-7.1	-12	0
k32	-8.1	-12	0
k33	-10.9	-12	0
k34	-7.7	-12	0
k41	-6.8	-12	0
k42	-7.3	-12	0
k43	-8	-12	0
k44	-7.9	-12	0
k51	-6.8	-12	0
k52	-7.4	-12	0
k61	-7.4	-12	0
k62	-7.9	-12	0
k63	-9.1	-12	0
k64	-8.4	-12	0
k71	-6.5	-12	0
k72	-7.3	-12	0
k81	-6.7	-12	0
k82	-7.5	-12	0
k83	-11.8	-12	0
k91	-7.3	-12	0
k92	-7.8	-12	0

### Sheet: Convenience
Parameter	Model value (log10)	Lower bound (log10)	Upper bound (log10)
kma11	-0.8	-12	0
kcat1	-7.9	-12	0
kma21	-1.1	-12	0
kma22	-1.2	-12	0
kcat2	-7.8	-12	0
kma33	-1.6	-12	0
kI31	7.6	0	12
kI32	-1.1	-12	0
kcat3	-7.3	-12	0
kma44	7.1	0	12
kI46	-0.7	-12	0
kI49	-10.9	-12	0
kcat4	10.9	0	12
kma55	-0.3	-12	0
kcat5	-6.5	-12	0
kma66	-0.9	-12	0
kI64	-0.5	-12	0
kI65	-0.4	-12	0
kcat6	-7.1	-12	0
kma77	9.3	0	12
kcat7	3.1	0	12
kma87	-1.3	-12	0
kma88	-1.8	-12	0
kcat8	-6.4	-12	0
kma99	1	0	12
kcat9	-6	-12	0
