## Supplementary material for "Identifying effective evolutionary strategies for uncovering reaction kinetic parameters under the effect of measurement noises": Data S3

### Sheet: MM
Number of generations required for cost function (MSE of fit) evaluation to reach a plateau (or self-terminate for CMAES)*
	Measurement noise*
	0	0.025	0.05	0.075	Max^
CMAES	3000	3000	4000	3000	4000
G3PCX	1000	1000	1000	2000	2000
SRES	2000	3000	2000	2000	3000
ISRES	3000	4000	4000	4000	4000
DE	N.A.	N.A.	N.A.	N.A.	N.A.
* The largest number of three seeds are reported and rounded up to one significant figure
** Refer to materials and methods
^ Maximum number across all noise levels

### Sheet: GMA
Number of generations required for cost function (MSE of fit) evaluation to reach a plateau (or self-terminate for CMAES)*
	Measurement noise*
	0	0.025	0.05	0.075	Max^
CMAES	5000	4000	4000	4000	5000
G3PCX	30000	70000	100000	100000	100000
SRES	40000	80000	100000	80000	100000
ISRES	30000	80000	100000	50000	100000
DE	N.A.	N.A.	N.A.	N.A.	N.A.
* The largest number of three seeds are reported and rounded up to one significant figure.
** Refer to materials and methods
^ Maximum number across all noise levels

### Sheet: Linlog
Number of generations required for cost function (MSE of fit) evaluation to reach a plateau (or self-terminate for CMAES)*
	no. generation
CMAES	2000
G3PCX	50000
SRES	50000
ISRES	40000
DE	N.A.
* For data with no measurement noise and the largest number of three seeds are reported and rounded up to one significant figure.

### Sheet: Convenience
Data not provided due to poor R2 metric for all algorithms
