## Supplementary material for "Identifying effective evolutionary strategies for uncovering reaction kinetic parameters under the effect of measurement noises": Synthetic omics data: dataList.xlsx

### Sheet: GMA
Noise level	Optimization seed	Technical replicate seed	no. data points / hr	Metabolite file name	Enzyme file name	Used for testing effect of data augmentation?
0	1	NA	4	0rep_0noiseLevel_GMA_4strains_METABOLITE.csv.csv	0rep_0noiseLevel_GMA_4strains_ENZYME.csv	NA
0	10	NA	4	0rep_0noiseLevel_GMA_4strains_METABOLITE.csv.csv	0rep_0noiseLevel_GMA_4strains_ENZYME.csv	NA
0	101	NA	4	0rep_0noiseLevel_GMA_4strains_METABOLITE.csv.csv	0rep_0noiseLevel_GMA_4strains_ENZYME.csv	NA
0.025	1	11	4	11rep_25noiseLevel_GMA_4strains_METABOLITE.csv.csv	11rep_25noiseLevel_GMA_4strains_ENZYME.csv	NA
0.025	1	12	4	12rep_25noiseLevel_GMA_4strains_METABOLITE.csv.csv	12rep_25noiseLevel_GMA_4strains_ENZYME.csv	NA
0.025	1	13	4	13rep_25noiseLevel_GMA_4strains_METABOLITE.csv.csv	13rep_25noiseLevel_GMA_4strains_ENZYME.csv	NA
0.025	10	101	4	101rep_25noiseLevel_GMA_4strains_METABOLITE.csv.csv	101rep_25noiseLevel_GMA_4strains_ENZYME.csv	NA
0.025	10	102	4	102rep_25noiseLevel_GMA_4strains_METABOLITE.csv.csv	102rep_25noiseLevel_GMA_4strains_ENZYME.csv	NA
0.025	10	103	4	103rep_25noiseLevel_GMA_4strains_METABOLITE.csv.csv	103rep_25noiseLevel_GMA_4strains_ENZYME.csv	NA
0.025	101	1011	4	1011rep_25noiseLevel_GMA_4strains_METABOLITE.csv.csv	1011rep_25noiseLevel_GMA_4strains_ENZYME.csv	NA
0.025	101	1012	4	1012rep_25noiseLevel_GMA_4strains_METABOLITE.csv.csv	1012rep_25noiseLevel_GMA_4strains_ENZYME.csv	NA
0.025	101	1013	4	1013rep_25noiseLevel_GMA_4strains_METABOLITE.csv.csv	1013rep_25noiseLevel_GMA_4strains_ENZYME.csv	NA
0.05	1	14	4	14rep_50noiseLevel_GMA_4strains_METABOLITE.csv.csv	14rep_50noiseLevel_GMA_4strains_ENZYME.csv	NA
0.05	1	15	4	15rep_50noiseLevel_GMA_4strains_METABOLITE.csv.csv	15rep_50noiseLevel_GMA_4strains_ENZYME.csv	NA
0.05	1	16	4	16rep_50noiseLevel_GMA_4strains_METABOLITE.csv.csv	16rep_50noiseLevel_GMA_4strains_ENZYME.csv	NA
0.05	10	104	4	104rep_50noiseLevel_GMA_4strains_METABOLITE.csv.csv	104rep_50noiseLevel_GMA_4strains_ENZYME.csv	NA
0.05	10	105	4	105rep_50noiseLevel_GMA_4strains_METABOLITE.csv.csv	105rep_50noiseLevel_GMA_4strains_ENZYME.csv	NA
0.05	10	106	4	106rep_50noiseLevel_GMA_4strains_METABOLITE.csv.csv	106rep_50noiseLevel_GMA_4strains_ENZYME.csv	NA
0.05	101	1014	4	1014rep_50noiseLevel_GMA_4strains_METABOLITE.csv.csv	1014rep_50noiseLevel_GMA_4strains_ENZYME.csv	NA
0.05	101	1015	4	1015rep_50noiseLevel_GMA_4strains_METABOLITE.csv.csv	1015rep_50noiseLevel_GMA_4strains_ENZYME.csv	NA
0.05	101	1016	4	1016rep_50noiseLevel_GMA_4strains_METABOLITE.csv.csv	1016rep_50noiseLevel_GMA_4strains_ENZYME.csv	NA
0.075	1	17	4	17rep_75noiseLevel_GMA_4strains_METABOLITE.csv.csv	17rep_75noiseLevel_GMA_4strains_ENZYME.csv	NA
0.075	1	18	4	18rep_75noiseLevel_GMA_4strains_METABOLITE.csv.csv	18rep_75noiseLevel_GMA_4strains_ENZYME.csv	NA
0.075	1	19	4	19rep_75noiseLevel_GMA_4strains_METABOLITE.csv.csv	19rep_75noiseLevel_GMA_4strains_ENZYME.csv	NA
0.075	10	107	4	107rep_75noiseLevel_GMA_4strains_METABOLITE.csv.csv	107rep_75noiseLevel_GMA_4strains_ENZYME.csv	NA
0.075	10	108	4	108rep_75noiseLevel_GMA_4strains_METABOLITE.csv.csv	108rep_75noiseLevel_GMA_4strains_ENZYME.csv	NA
0.075	10	109	4	109rep_75noiseLevel_GMA_4strains_METABOLITE.csv.csv	109rep_75noiseLevel_GMA_4strains_ENZYME.csv	NA
0.075	101	1017	4	1017rep_75noiseLevel_GMA_4strains_METABOLITE.csv.csv	1017rep_75noiseLevel_GMA_4strains_ENZYME.csv	NA
0.075	101	1018	4	1018rep_75noiseLevel_GMA_4strains_METABOLITE.csv.csv	1018rep_75noiseLevel_GMA_4strains_ENZYME.csv	NA
0.075	101	1019	4	1019rep_75noiseLevel_GMA_4strains_METABOLITE.csv.csv	1019rep_75noiseLevel_GMA_4strains_ENZYME.csv	NA
0	1	NA	2	0rep_0noiseLevel_GMA_2ptPerHr_4strains_METABOLITE.csv.csv	0rep_0noiseLevel_GMA_2ptPerHr_4strains_ENZYME.csv	Yes
0	10	NA	2	0rep_0noiseLevel_GMA_2ptPerHr_4strains_METABOLITE.csv.csv	0rep_0noiseLevel_GMA_2ptPerHr_4strains_ENZYME.csv	Yes
0	101	NA	2	0rep_0noiseLevel_GMA_2ptPerHr_4strains_METABOLITE.csv.csv	0rep_0noiseLevel_GMA_2ptPerHr_4strains_ENZYME.csv	Yes
0	1	NA	1	0rep_0noiseLevel_GMA_1ptPerHr_4strains_METABOLITE.csv.csv	0rep_0noiseLevel_GMA_1ptPerHr_4strains_ENZYME.csv	Yes
0	10	NA	1	0rep_0noiseLevel_GMA_1ptPerHr_4strains_METABOLITE.csv.csv	0rep_0noiseLevel_GMA_1ptPerHr_4strains_ENZYME.csv	Yes
0	101	NA	1	0rep_0noiseLevel_GMA_1ptPerHr_4strains_METABOLITE.csv.csv	0rep_0noiseLevel_GMA_1ptPerHr_4strains_ENZYME.csv	Yes
0.05	1	14	2	14rep_50noiseLevel_GMA_2ptPerHr_4strains_METABOLITE.csv.csv	14rep_50noiseLevel_GMA_2ptPerHr_4strains_ENZYME.csv	Yes
0.05	1	15	2	15rep_50noiseLevel_GMA_2ptPerHr_4strains_METABOLITE.csv.csv	15rep_50noiseLevel_GMA_2ptPerHr_4strains_ENZYME.csv	Yes
0.05	1	16	2	16rep_50noiseLevel_GMA_2ptPerHr_4strains_METABOLITE.csv.csv	16rep_50noiseLevel_GMA_2ptPerHr_4strains_ENZYME.csv	Yes
0.05	10	104	2	104rep_50noiseLevel_GMA_2ptPerHr_4strains_METABOLITE.csv.csv	104rep_50noiseLevel_GMA_2ptPerHr_4strains_ENZYME.csv	Yes
0.05	10	105	2	105rep_50noiseLevel_GMA_2ptPerHr_4strains_METABOLITE.csv.csv	105rep_50noiseLevel_GMA_2ptPerHr_4strains_ENZYME.csv	Yes
0.05	10	106	2	106rep_50noiseLevel_GMA_2ptPerHr_4strains_METABOLITE.csv.csv	106rep_50noiseLevel_GMA_2ptPerHr_4strains_ENZYME.csv	Yes
0.05	101	1014	2	1014rep_50noiseLevel_GMA_2ptPerHr_4strains_METABOLITE.csv.csv	1014rep_50noiseLevel_GMA_2ptPerHr_4strains_ENZYME.csv	Yes
0.05	101	1015	2	1015rep_50noiseLevel_GMA_2ptPerHr_4strains_METABOLITE.csv.csv	1015rep_50noiseLevel_GMA_2ptPerHr_4strains_ENZYME.csv	Yes
0.05	101	1016	2	1016rep_50noiseLevel_GMA_2ptPerHr_4strains_METABOLITE.csv.csv	1016rep_50noiseLevel_GMA_2ptPerHr_4strains_ENZYME.csv	Yes
0.05	1	14	1	14rep_50noiseLevel_GMA_1ptPerHr_4strains_METABOLITE.csv.csv	14rep_50noiseLevel_GMA_1ptPerHr_4strains_ENZYME.csv	Yes
0.05	1	15	1	15rep_50noiseLevel_GMA_1ptPerHr_4strains_METABOLITE.csv.csv	15rep_50noiseLevel_GMA_1ptPerHr_4strains_ENZYME.csv	Yes
0.05	1	16	1	16rep_50noiseLevel_GMA_1ptPerHr_4strains_METABOLITE.csv.csv	16rep_50noiseLevel_GMA_1ptPerHr_4strains_ENZYME.csv	Yes
0.05	10	104	1	104rep_50noiseLevel_GMA_1ptPerHr_4strains_METABOLITE.csv.csv	104rep_50noiseLevel_GMA_1ptPerHr_4strains_ENZYME.csv	Yes
0.05	10	105	1	105rep_50noiseLevel_GMA_1ptPerHr_4strains_METABOLITE.csv.csv	105rep_50noiseLevel_GMA_1ptPerHr_4strains_ENZYME.csv	Yes
0.05	10	106	1	106rep_50noiseLevel_GMA_1ptPerHr_4strains_METABOLITE.csv.csv	106rep_50noiseLevel_GMA_1ptPerHr_4strains_ENZYME.csv	Yes
0.05	101	1014	1	1014rep_50noiseLevel_GMA_1ptPerHr_4strains_METABOLITE.csv.csv	1014rep_50noiseLevel_GMA_1ptPerHr_4strains_ENZYME.csv	Yes
0.05	101	1015	1	1015rep_50noiseLevel_GMA_1ptPerHr_4strains_METABOLITE.csv.csv	1015rep_50noiseLevel_GMA_1ptPerHr_4strains_ENZYME.csv	Yes
0.05	101	1016	1	1016rep_50noiseLevel_GMA_1ptPerHr_4strains_METABOLITE.csv.csv	1016rep_50noiseLevel_GMA_1ptPerHr_4strains_ENZYME.csv	Yes

### Sheet: MM
Noise level	Optimization seed	Technical replicate seed	no. data points / hr	Metabolite file name	Enzyme file name	Used for testing effect of data augmentation?
0	1	NA	4	0rep_0noiseLevel_MM_4strains_METABOLITE.csv.csv	0rep_0noiseLevel_MM_4strains_ENZYME.csv	NA
0	10	NA	4	0rep_0noiseLevel_MM_4strains_METABOLITE.csv.csv	0rep_0noiseLevel_MM_4strains_ENZYME.csv	NA
0	101	NA	4	0rep_0noiseLevel_MM_4strains_METABOLITE.csv.csv	0rep_0noiseLevel_MM_4strains_ENZYME.csv	NA
0.025	1	11	4	11rep_25noiseLevel_MM_4strains_METABOLITE.csv.csv	11rep_25noiseLevel_MM_4strains_ENZYME.csv	NA
0.025	1	12	4	12rep_25noiseLevel_MM_4strains_METABOLITE.csv.csv	12rep_25noiseLevel_MM_4strains_ENZYME.csv	NA
0.025	1	13	4	13rep_25noiseLevel_MM_4strains_METABOLITE.csv.csv	13rep_25noiseLevel_MM_4strains_ENZYME.csv	NA
0.025	10	101	4	101rep_25noiseLevel_MM_4strains_METABOLITE.csv.csv	101rep_25noiseLevel_MM_4strains_ENZYME.csv	NA
0.025	10	102	4	102rep_25noiseLevel_MM_4strains_METABOLITE.csv.csv	102rep_25noiseLevel_MM_4strains_ENZYME.csv	NA
0.025	10	103	4	103rep_25noiseLevel_MM_4strains_METABOLITE.csv.csv	103rep_25noiseLevel_MM_4strains_ENZYME.csv	NA
0.025	101	1011	4	1011rep_25noiseLevel_MM_4strains_METABOLITE.csv.csv	1011rep_25noiseLevel_MM_4strains_ENZYME.csv	NA
0.025	101	1012	4	1012rep_25noiseLevel_MM_4strains_METABOLITE.csv.csv	1012rep_25noiseLevel_MM_4strains_ENZYME.csv	NA
0.025	101	1013	4	1013rep_25noiseLevel_MM_4strains_METABOLITE.csv.csv	1013rep_25noiseLevel_MM_4strains_ENZYME.csv	NA
0.05	1	14	4	14rep_50noiseLevel_MM_4strains_METABOLITE.csv.csv	14rep_50noiseLevel_MM_4strains_ENZYME.csv	NA
0.05	1	15	4	15rep_50noiseLevel_MM_4strains_METABOLITE.csv.csv	15rep_50noiseLevel_MM_4strains_ENZYME.csv	NA
0.05	1	16	4	16rep_50noiseLevel_MM_4strains_METABOLITE.csv.csv	16rep_50noiseLevel_MM_4strains_ENZYME.csv	NA
0.05	10	104	4	104rep_50noiseLevel_MM_4strains_METABOLITE.csv.csv	104rep_50noiseLevel_MM_4strains_ENZYME.csv	NA
0.05	10	105	4	105rep_50noiseLevel_MM_4strains_METABOLITE.csv.csv	105rep_50noiseLevel_MM_4strains_ENZYME.csv	NA
0.05	10	106	4	106rep_50noiseLevel_MM_4strains_METABOLITE.csv.csv	106rep_50noiseLevel_MM_4strains_ENZYME.csv	NA
0.05	101	1014	4	1014rep_50noiseLevel_MM_4strains_METABOLITE.csv.csv	1014rep_50noiseLevel_MM_4strains_ENZYME.csv	NA
0.05	101	1015	4	1015rep_50noiseLevel_MM_4strains_METABOLITE.csv.csv	1015rep_50noiseLevel_MM_4strains_ENZYME.csv	NA
0.05	101	1016	4	1016rep_50noiseLevel_MM_4strains_METABOLITE.csv.csv	1016rep_50noiseLevel_MM_4strains_ENZYME.csv	NA
0.075	1	17	4	17rep_75noiseLevel_MM_4strains_METABOLITE.csv.csv	17rep_75noiseLevel_MM_4strains_ENZYME.csv	NA
0.075	1	18	4	18rep_75noiseLevel_MM_4strains_METABOLITE.csv.csv	18rep_75noiseLevel_MM_4strains_ENZYME.csv	NA
0.075	1	19	4	19rep_75noiseLevel_MM_4strains_METABOLITE.csv.csv	19rep_75noiseLevel_MM_4strains_ENZYME.csv	NA
0.075	10	107	4	107rep_75noiseLevel_MM_4strains_METABOLITE.csv.csv	107rep_75noiseLevel_MM_4strains_ENZYME.csv	NA
0.075	10	108	4	108rep_75noiseLevel_MM_4strains_METABOLITE.csv.csv	108rep_75noiseLevel_MM_4strains_ENZYME.csv	NA
0.075	10	109	4	109rep_75noiseLevel_MM_4strains_METABOLITE.csv.csv	109rep_75noiseLevel_MM_4strains_ENZYME.csv	NA
0.075	101	1017	4	1017rep_75noiseLevel_MM_4strains_METABOLITE.csv.csv	1017rep_75noiseLevel_MM_4strains_ENZYME.csv	NA
0.075	101	1018	4	1018rep_75noiseLevel_MM_4strains_METABOLITE.csv.csv	1018rep_75noiseLevel_MM_4strains_ENZYME.csv	NA
0.075	101	1019	4	1019rep_75noiseLevel_MM_4strains_METABOLITE.csv.csv	1019rep_75noiseLevel_MM_4strains_ENZYME.csv	NA
0	1	NA	2	0rep_0noiseLevel_MM_2ptPerHr_4strains_METABOLITE.csv.csv	0rep_0noiseLevel_MM_2ptPerHr_4strains_ENZYME.csv	Yes
0	10	NA	2	0rep_0noiseLevel_MM_2ptPerHr_4strains_METABOLITE.csv.csv	0rep_0noiseLevel_MM_2ptPerHr_4strains_ENZYME.csv	Yes
0	101	NA	2	0rep_0noiseLevel_MM_2ptPerHr_4strains_METABOLITE.csv.csv	0rep_0noiseLevel_MM_2ptPerHr_4strains_ENZYME.csv	Yes
0	1	NA	1	0rep_0noiseLevel_MM_1ptPerHr_4strains_METABOLITE.csv.csv	0rep_0noiseLevel_MM_1ptPerHr_4strains_ENZYME.csv	Yes
0	10	NA	1	0rep_0noiseLevel_MM_1ptPerHr_4strains_METABOLITE.csv.csv	0rep_0noiseLevel_MM_1ptPerHr_4strains_ENZYME.csv	Yes
0	101	NA	1	0rep_0noiseLevel_MM_1ptPerHr_4strains_METABOLITE.csv.csv	0rep_0noiseLevel_MM_1ptPerHr_4strains_ENZYME.csv	Yes
0.075	1	17	2	17rep_75noiseLevel_MM_2ptPerHr_4strains_METABOLITE.csv.csv	17rep_75noiseLevel_MM_2ptPerHr_4strains_ENZYME.csv	Yes
0.075	1	18	2	18rep_75noiseLevel_MM_2ptPerHr_4strains_METABOLITE.csv.csv	18rep_75noiseLevel_MM_2ptPerHr_4strains_ENZYME.csv	Yes
0.075	1	19	2	19rep_75noiseLevel_MM_2ptPerHr_4strains_METABOLITE.csv.csv	19rep_75noiseLevel_MM_2ptPerHr_4strains_ENZYME.csv	Yes
0.075	10	107	2	107rep_75noiseLevel_MM_2ptPerHr_4strains_METABOLITE.csv.csv	107rep_75noiseLevel_MM_2ptPerHr_4strains_ENZYME.csv	Yes
0.075	10	108	2	108rep_75noiseLevel_MM_2ptPerHr_4strains_METABOLITE.csv.csv	108rep_75noiseLevel_MM_2ptPerHr_4strains_ENZYME.csv	Yes
0.075	10	109	2	109rep_75noiseLevel_MM_2ptPerHr_4strains_METABOLITE.csv.csv	109rep_75noiseLevel_MM_2ptPerHr_4strains_ENZYME.csv	Yes
0.075	101	1017	2	1017rep_75noiseLevel_MM_2ptPerHr_4strains_METABOLITE.csv.csv	1017rep_75noiseLevel_MM_2ptPerHr_4strains_ENZYME.csv	Yes
0.075	101	1018	2	1018rep_75noiseLevel_MM_2ptPerHr_4strains_METABOLITE.csv.csv	1018rep_75noiseLevel_MM_2ptPerHr_4strains_ENZYME.csv	Yes
0.075	101	1019	2	1019rep_75noiseLevel_MM_2ptPerHr_4strains_METABOLITE.csv.csv	1019rep_75noiseLevel_MM_2ptPerHr_4strains_ENZYME.csv	Yes
0.075	1	17	1	17rep_75noiseLevel_MM_1ptPerHr_4strains_METABOLITE.csv.csv	17rep_75noiseLevel_MM_1ptPerHr_4strains_ENZYME.csv	Yes
0.075	1	18	1	18rep_75noiseLevel_MM_1ptPerHr_4strains_METABOLITE.csv.csv	18rep_75noiseLevel_MM_1ptPerHr_4strains_ENZYME.csv	Yes
0.075	1	19	1	19rep_75noiseLevel_MM_1ptPerHr_4strains_METABOLITE.csv.csv	19rep_75noiseLevel_MM_1ptPerHr_4strains_ENZYME.csv	Yes
0.075	10	107	1	107rep_75noiseLevel_MM_1ptPerHr_4strains_METABOLITE.csv.csv	107rep_75noiseLevel_MM_1ptPerHr_4strains_ENZYME.csv	Yes
0.075	10	108	1	108rep_75noiseLevel_MM_1ptPerHr_4strains_METABOLITE.csv.csv	108rep_75noiseLevel_MM_1ptPerHr_4strains_ENZYME.csv	Yes
0.075	10	109	1	109rep_75noiseLevel_MM_1ptPerHr_4strains_METABOLITE.csv.csv	109rep_75noiseLevel_MM_1ptPerHr_4strains_ENZYME.csv	Yes
0.075	101	1017	1	1017rep_75noiseLevel_MM_1ptPerHr_4strains_METABOLITE.csv.csv	1017rep_75noiseLevel_MM_1ptPerHr_4strains_ENZYME.csv	Yes
0.075	101	1018	1	1018rep_75noiseLevel_MM_1ptPerHr_4strains_METABOLITE.csv.csv	1018rep_75noiseLevel_MM_1ptPerHr_4strains_ENZYME.csv	Yes
0.075	101	1019	1	1019rep_75noiseLevel_MM_1ptPerHr_4strains_METABOLITE.csv.csv	1019rep_75noiseLevel_MM_1ptPerHr_4strains_ENZYME.csv	Yes

### Sheet: Linlog
Noise level	Optimization seed	Replicate seed	Metabolite file name	Enzyme file name
0	1	NA	0rep_0noiseLevel_Linlog_4strains_METABOLITE.csv.csv	0rep_0noiseLevel_Linlog_4strains_ENZYME.csv
0	10	NA	0rep_0noiseLevel_Linlog_4strains_METABOLITE.csv.csv	0rep_0noiseLevel_Linlog_4strains_ENZYME.csv
0	101	NA	0rep_0noiseLevel_Linlog_4strains_METABOLITE.csv.csv	0rep_0noiseLevel_Linlog_4strains_ENZYME.csv

### Sheet: Convenience
Noise level	Optimization seed	Replicate seed	Metabolite file name	Enzyme file name
0	1	NA	0rep_0noiseLevel_Convenience_4strains_METABOLITE.csv.csv	0rep_0noiseLevel_Convenience_4strains_ENZYME.csv
0	10	NA	0rep_0noiseLevel_Convenience_4strains_METABOLITE.csv.csv	0rep_0noiseLevel_Convenience_4strains_ENZYME.csv
0	101	NA	0rep_0noiseLevel_Convenience_4strains_METABOLITE.csv.csv	0rep_0noiseLevel_Convenience_4strains_ENZYME.csv
